# Precise replacement of *Saccharomyces cerevisiae* proteasome genes with human orthologs by an integrative targeting method

**DOI:** 10.1101/2020.03.25.006262

**Authors:** Christopher M. Yellman

## Abstract

Artificial induction of a chromosomal double-strand break in *Saccharomyces cerevisiae* enhances the frequency of integration of homologous DNA fragments into the broken region by up to several orders of magnitude. The process of homologous repair can be exploited to integrate, in principle, any foreign DNA into a target site, provided the introduced DNA is flanked at both the 5’ and 3’ ends by sequences homologous to the region surrounding the double-strand break. We have developed a tool set that requires a minimum of steps to induce double-strand breaks at chromosomal target sites with the meganuclease I-SceI and select integration events at those sites. We demonstrate this method in two different applications. First, the introduction of site-specific single-nucleotide phosphorylation site mutations into the *S. cerevisiae* gene *SPO12*. Second, the precise chromosomal replacement of eleven *S. cerevisiae* proteasome genes with their human orthologs. Placing the human genes under *S. cerevisiae* transcriptional control allowed us to update our of model of functional replacement. Our experience suggests that using native promoters may be a useful general strategy for the coordinated expression of foreign genes in *S. cerevisiae*. We provide an integrative targeting toolset that will facilitate a variety of precision genome engineering applications.
