## Supplementary material for "Precise replacement of *Saccharomyces cerevisiae* proteasome genes with human orthologs by an integrative targeting method": Table S3

### Sheet: Sheet1
Table S3 Proteasome subunit yeast:human orthologs and functional replacement results.
subunit identity	yeast gene	human ortholog	yeast::human gene replacement allele	human protein size (amino acid residues)	human protein comments	chromosomal replacement complementation result
core α1	SCL1	PSMA6	scl1::PSMA6 CCDS 9655.1	247	long isoform	yes
core α2	PRE8	PSMA2	pre8::PSMA2 CCDS 5467.1	235		yes
core α3	PRE9	PSMA4	pre9::PSMA4 CCDS 10303.1-H240s	262		yes, based on apparently normal growth rate
core α3	PRE9	PSMA4	pre9::Δ24-PSMA4 CCDS 10303.1-L190s,H240s	238	24 N-terminal residue deletion	probably not, since growth rate is similar to a pre9Δ strain
core α4	PRE6	PSMA7	pre6::PSMA7 CCDS 13489.1-G162s,R169s	249		yes, but slows growth
core α4	PRE6	PSMA8	pre6::PSMA8 CCDS 45842.1	251	mid-length spermatoproteasome isoform	yes, but slows growth
core α5	PUP2	PSMA5	pup2::PSMA5 CCDS 799.1-T87s	242	long isoform	yes
core α6	PRE5	PSMA1	pre5::PSMA1 CCDS 7816.1	264	short isoform	yes
core α7	PRE10	PSMA3	pre10::PSMA3 CCDS 45113.1	249	short isoform	no
core α7	PRE10	PSMA3	pre10::PSMA3 CCDS 9731.1-A89s,R170s	256	long isoform	yes
base of lid, ATPase 1	RPT1	PSMC2	rpt1::PSMC2 CCDS 5731.1-R312s	434		yes
base of lid, ATPase 2	RPT2	PSMC1	rpt2::PSMC1 CCDS 32139.1-I115s	441		no
base of lid, ATPase 3	RPT3	PSMC4	rpt3::PSMC4 CCDS 46076.1	388	short isoform	no
base of lid, ATPase 3	RPT3	PSMC4	rpt3::PSMC4 CCDS 12547.1	419	long isoform	yes
base of lid, ATPase 5	RPT5	PSMC3	rpt5::PSMC3 CCDS 7935.1	440		yes
